# Interchromosomal interaction of homologous Stat92E alleles regulates transcriptional switch during stem-cell differentiation

**DOI:** 10.1101/2021.11.08.467622

**Authors:** Matthew Antel, Madona Masoud, Romir Raj, Ziwei Pan, Sheng Li, Barbara G. Mellone, Mayu Inaba

## Abstract

The strength of pairing of homologous chromosomes differs in a locus-specific manner and is correlated to gene expression states. However, the functional impact of homolog pairing on local transcriptional activity is still unclear. *Drosophila* male germline stem cells (GSCs) constantly divide asymmetrically to produce one GSC and one differentiating gonialblast (GB). The GB then enters the differentiation program in which stem cell specific genes are quickly downregulated. Here we demonstrate that a change in local pairing state of the Stat92E locus is required for the downregulation of the Stat92E gene during differentiation. Using OligoPaint fluorescent in situ hybridization (FISH), we show that the interaction between homologous regions of Stat92E is always tight in GSCs and immediately loosened in GBs. When one of the Stat92E locus was absent or relocated to another chromosome, Stat92E did not pair and failed to downregulate, suggesting that the pairing is required for switching of transcriptional activity. The defect in downregulation of Stat92E was also observed upon knockdown of global pairing or anti-pairing factors. Moreover, the Stat92E enhancer element, but not cis-transcription, is required for the change in pairing state, indicating that it is not a consequence of transcriptional changes. GSCs are known to inherit pre-existing histones H3 and H4, while newly synthesized histones are distributed in GBs. When this histone inheritance was compromised, the change in Stat92E pairing did not occur, suggesting that it is an intrinsically programmed process during asymmetric stem cell division. We propose that the change of local pairing state may be a common process to reprogram gene activity during cell-differentiation.
