## Supplementary material for "Interchromosomal interaction of homologous Stat92E alleles regulates transcriptional switch during stem-cell differentiation": Table S1

### Sheet: STAT92E exon probe
Stat92E exon probe
Plate Designator	Sequence	Sequence Name	Three Modification	#A's	#C's	#G's	#T's	Total Bases	MW Backbone	MW Plus Ions	MW Protonated	Three Lambda Max
STAT92E-RG	caattccctatagtggctaa	STAT92E-RG_1	Quasar 670	6	5	3	6	20	6688.58	8732.58	6708.78	649 nm
STAT92E-RG	gcgcatttgaaaattgctcc	STAT92E-RG_2	Quasar 670	5	5	4	6	20	6704.58	8748.58	6724.78	649 nm
STAT92E-RG	atttttaaatcgcgctggct	STAT92E-RG_3	Quasar 670	4	4	4	8	20	6710.59	8754.59	6730.79	649 nm
STAT92E-RG	ttagtttgtattggtacgcc	STAT92E-RG_4	Quasar 670	3	3	5	9	20	6741.61	8785.61	6761.81	649 nm
STAT92E-RG	acctttggtacacaaacacc	STAT92E-RG_5	Quasar 670	7	7	2	4	20	6642.54	8686.54	6662.74	649 nm
STAT92E-RG	tcttcgttgaactttagggc	STAT92E-RG_6	Quasar 670	3	4	5	8	20	6726.59	8770.59	6746.79	649 nm
STAT92E-RG	cgcgtggatagaagcttttg	STAT92E-RG_7	Quasar 670	4	3	7	6	20	6800.64	8844.64	6820.84	649 nm
STAT92E-RG	ccaactgcaactctttttgt	STAT92E-RG_8	Quasar 670	4	6	2	8	20	6630.53	8674.53	6650.73	649 nm
STAT92E-RG	cgtgttgttcatgttgtagg	STAT92E-RG_9	Quasar 670	2	2	7	9	20	6797.64	8841.64	6817.84	649 nm
STAT92E-RG	ttgcacattgtggataggtc	STAT92E-RG_10	Quasar 670	4	3	6	7	20	6775.63	8819.63	6795.83	649 nm
STAT92E-RG	tcattgagggactgcatgat	STAT92E-RG_11	Quasar 670	5	3	6	6	20	6784.64	8828.64	6804.84	649 nm
STAT92E-RG	gaggatgtggagtttagcat	STAT92E-RG_12	Quasar 670	5	1	8	6	20	6864.7	8908.7	6884.9	649 nm
STAT92E-RG	taaagctgcgacgcattgtg	STAT92E-RG_13	Quasar 670	5	4	6	5	20	6769.62	8813.62	6789.82	649 nm
STAT92E-RG	ttcttgagctcgtgtatgac	STAT92E-RG_14	Quasar 670	3	4	5	8	20	6726.59	8770.59	6746.79	649 nm
STAT92E-RG	attaaagggagctccgtttc	STAT92E-RG_15	Quasar 670	5	4	5	6	20	6744.61	8788.61	6764.81	649 nm
STAT92E-RG	aaagcagcgctggatatcat	STAT92E-RG_16	Quasar 670	7	4	5	4	20	6762.63	8806.63	6782.83	649 nm
STAT92E-RG	ccagcatgtgtgcgataaag	STAT92E-RG_17	Quasar 670	6	4	6	4	20	6778.63	8822.63	6798.83	649 nm
STAT92E-RG	gtcgacgataaaggcagagc	STAT92E-RG_18	Quasar 670	7	4	7	2	20	6812.65	8856.65	6832.85	649 nm
STAT92E-RG	gtgggtggattgttgtgaat	STAT92E-RG_19	Quasar 670	3	0	9	8	20	6886.71	8930.71	6906.91	649 nm
STAT92E-RG	ttatccatctgtgtattgcg	STAT92E-RG_20	Quasar 670	3	4	4	9	20	6701.58	8745.58	6721.78	649 nm
STAT92E-RG	atactccatagtgctagagg	STAT92E-RG_21	Quasar 670	6	4	5	5	20	6753.62	8797.62	6773.82	649 nm
STAT92E-RG	cggaagctggcggagaaaac	STAT92E-RG_22	Quasar 670	7	4	8	1	20	6837.66	8881.66	6857.86	649 nm
STAT92E-RG	tggtgtagaagaacagggcg	STAT92E-RG_23	Quasar 670	6	2	9	3	20	6883.7	8927.7	6903.9	649 nm
STAT92E-RG	ccacacacggatctggaaat	STAT92E-RG_24	Quasar 670	7	6	4	3	20	6707.58	8751.58	6727.78	649 nm
STAT92E-RG	ggtcggtaatcatgaaggga	STAT92E-RG_25	Quasar 670	6	2	8	4	20	6858.69	8902.69	6878.89	649 nm
STAT92E-RG	gatgttcaacgcgactgaca	STAT92E-RG_26	Quasar 670	6	5	5	4	20	6738.6	8782.6	6758.8	649 nm
STAT92E-RG	ctggagtttctcgtatagga	STAT92E-RG_27	Quasar 670	4	3	6	7	20	6775.63	8819.63	6795.83	649 nm
STAT92E-RG	ttggttccacgtaatgtact	STAT92E-RG_28	Quasar 670	4	4	4	8	20	6710.59	8754.59	6730.79	649 nm
STAT92E-RG	ggtgagtttcatgatggcaa	STAT92E-RG_29	Quasar 670	5	2	7	6	20	6824.67	8868.67	6844.87	649 nm
STAT92E-RG	gttgatgaagcccataatgc	STAT92E-RG_30	Quasar 670	6	4	5	5	20	6753.62	8797.62	6773.82	649 nm
STAT92E-RG	ggaaagtgccgataccatag	STAT92E-RG_31	Quasar 670	7	4	6	3	20	6787.64	8831.64	6807.84	649 nm
STAT92E-RG	cgtttacgtaggcgatagtg	STAT92E-RG_32	Quasar 670	4	3	7	6	20	6800.64	8844.64	6820.84	649 nm
STAT92E-RG	ctcttgacgctttgagtaga	STAT92E-RG_33	Quasar 670	4	4	5	7	20	6735.6	8779.6	6755.8	649 nm
STAT92E-RG	cggtcacaggatctagaacg	STAT92E-RG_34	Quasar 670	6	5	6	3	20	6763.61	8807.61	6783.81	649 nm
STAT92E-RG	gtgaacatgcaatgtgctct	STAT92E-RG_35	Quasar 670	5	4	5	6	20	6744.61	8788.61	6764.81	649 nm
STAT92E-RG	ttccactagtagatccattc	STAT92E-RG_36	Quasar 670	5	6	2	7	20	6639.54	8683.54	6659.74	649 nm
STAT92E-RG	gtaggcttctatagtggtta	STAT92E-RG_37	Quasar 670	4	2	6	8	20	6790.65	8834.65	6810.85	649 nm
STAT92E-RG	cttccaagatagcgacacac	STAT92E-RG_38	Quasar 670	7	7	3	3	20	6667.55	8711.55	6687.75	649 nm
STAT92E-RG	gatcgttgcaatcgttgagg	STAT92E-RG_39	Quasar 670	4	3	7	6	20	6800.64	8844.64	6820.84	649 nm
STAT92E-RG	acgatgcattcccaaatcta	STAT92E-RG_40	Quasar 670	7	6	2	5	20	6657.56	8701.56	6677.76	649 nm
STAT92E-RG	gctcaatttgcatgcattga	STAT92E-RG_41	Quasar 670	5	4	4	7	20	6719.6	8763.6	6739.8	649 nm
STAT92E-RG	ctgtgagctgaaggtgtttg	STAT92E-RG_42	Quasar 670	3	2	8	7	20	6831.66	8875.66	6851.86	649 nm
STAT92E-RG	gacgaacacgtcatagtgca	STAT92E-RG_43	Quasar 670	7	5	5	3	20	6747.61	8791.61	6767.81	649 nm
STAT92E-RG	ctcgttgattgtttttccac	STAT92E-RG_44	Quasar 670	2	5	3	10	20	6652.54	8696.54	6672.74	649 nm
STAT92E-RG	ttttcagcattggaagccaa	STAT92E-RG_45	Quasar 670	6	4	4	6	20	6728.61	8772.61	6748.81	649 nm
STAT92E-RG	tgccctgatgactcaaacaa	STAT92E-RG_46	Quasar 670	7	6	3	4	20	6682.57	8726.57	6702.77	649 nm
STAT92E-RG	gcgcatttgaaatgcattgc	STAT92E-RG_47	Quasar 670	5	4	5	6	20	6744.61	8788.61	6764.81	649 nm
STAT92E-RG	cgtgtctctaatagctgact	STAT92E-RG_48	Quasar 670	4	5	4	7	20	6695.57	8739.57	6715.77	649 nm
STAT92E-RG	P48 Mix	STAT92E-RG	Quasar 670	N/A	N/A	N/A	N/A	N/A	N/A	N/A	N/A	649 nm

### Sheet: STAT92E intron probe
Plate Designator	Sequence	Sequence Name	Three Modification	#A's	#C's	#G's	#T's	Total Bases	MW Backbone	MW Plus Ions	MW Protonated	Three Lambda Max
STAT92E intron	cacccacacacgcattta	STAT92E intron_1	Quasar 570	6	8	1	3	18	5961.08	7800.68	5979.26	550 nm
STAT92E intron	aaccttcgtgaaggcctt	STAT92E intron_2	Quasar 570	4	5	4	5	18	6063.15	7902.75	6081.33	550 nm
STAT92E intron	atgtgcatgtgtgtgggt	STAT92E intron_3	Quasar 570	2	1	8	7	18	6205.25	8044.85	6223.43	550 nm
STAT92E intron	ccgggaaacaggagcgtg	STAT92E intron_4	Quasar 570	5	4	8	1	18	6187.22	8026.82	6205.4	550 nm
STAT92E intron	tttctcgctgtgcaaggg	STAT92E intron_5	Quasar 570	2	4	6	6	18	6110.17	7949.77	6128.35	550 nm
STAT92E intron	ccgacgacagcgagcaag	STAT92E intron_6	Quasar 570	6	6	6	0	18	6116.17	7955.77	6134.35	550 nm
STAT92E intron	gttatagccaggccaaga	STAT92E intron_7	Quasar 570	6	4	5	3	18	6121.2	7960.8	6139.38	550 nm
STAT92E intron	aagtggtagaagccagcc	STAT92E intron_8	Quasar 570	6	4	6	2	18	6146.21	7985.81	6164.39	550 nm
STAT92E intron	aagaaacccctctgccaa	STAT92E intron_9	Quasar 570	7	7	2	2	18	6010.12	7849.72	6028.3	550 nm
STAT92E intron	tgacgggagtgagttcca	STAT92E intron_10	Quasar 570	4	3	7	4	18	6168.22	8007.82	6186.4	550 nm
STAT92E intron	ggtggactggattggtgg	STAT92E intron_11	Quasar 570	2	1	10	5	18	6255.27	8094.87	6273.45	550 nm
STAT92E intron	ggcttgatttgcgcttga	STAT92E intron_12	Quasar 570	2	3	6	7	18	6125.19	7964.79	6143.37	550 nm
STAT92E intron	gcccccaatctattgaag	STAT92E intron_13	Quasar 570	5	6	3	4	18	6032.13	7871.73	6050.31	550 nm
STAT92E intron	aatgtgtcggcacacggt	STAT92E intron_14	Quasar 570	4	4	6	4	18	6128.19	7967.79	6146.37	550 nm
STAT92E intron	gtcggcttttgtttcgtc	STAT92E intron_15	Quasar 570	0	4	5	9	18	6067.14	7906.74	6085.32	550 nm
STAT92E intron	cgcctgacattttgcacg	STAT92E intron_16	Quasar 570	3	6	4	5	18	6039.12	7878.72	6057.3	550 nm
STAT92E intron	cactttgccacaccaagt	STAT92E intron_17	Quasar 570	5	7	2	4	18	5992.1	7831.7	6010.28	550 nm
STAT92E intron	tttcctcgtggttgtgtg	STAT92E intron_18	Quasar 570	0	3	6	9	18	6107.17	7946.77	6125.35	550 nm
STAT92E intron	gcgtccaagcatttctga	STAT92E intron_19	Quasar 570	4	5	4	5	18	6063.15	7902.75	6081.33	550 nm
STAT92E intron	actacaatttcctcggcc	STAT92E intron_20	Quasar 570	4	7	2	5	18	5983.09	7822.69	6001.27	550 nm
STAT92E intron	ttgggattgttatgcccg	STAT92E intron_21	Quasar 570	2	3	6	7	18	6125.19	7964.79	6143.37	550 nm
STAT92E intron	agtcatgcactctgtggg	STAT92E intron_22	Quasar 570	3	4	6	5	18	6119.18	7958.78	6137.36	550 nm
STAT92E intron	gggacagtgatacctcgt	STAT92E intron_23	Quasar 570	4	4	6	4	18	6128.19	7967.79	6146.37	550 nm
STAT92E intron	atccccgtaagcagtatg	STAT92E intron_24	Quasar 570	5	5	4	4	18	6072.16	7911.76	6090.34	550 nm
STAT92E intron	gcaccaggcaatcgttac	STAT92E intron_25	Quasar 570	5	6	4	3	18	6057.14	7896.74	6075.32	550 nm
STAT92E intron	cccagttgcacttttagt	STAT92E intron_26	Quasar 570	3	5	3	7	18	6029.13	7868.73	6047.31	550 nm
STAT92E intron	gatagacaggggaggggg	STAT92E intron_27	Quasar 570	5	1	11	1	18	6307.31	8146.91	6325.49	550 nm
STAT92E intron	tccgttgtttgttgtggg	STAT92E intron_28	Quasar 570	0	2	7	9	18	6147.2	7986.8	6165.38	550 nm
STAT92E intron	tggttgggctgctttttg	STAT92E intron_29	Quasar 570	0	2	7	9	18	6147.2	7986.8	6165.38	550 nm
STAT92E intron	agcacccggaagtttgac	STAT92E intron_30	Quasar 570	5	5	5	3	18	6097.17	7936.77	6115.35	550 nm
STAT92E intron	cgccgtatatccaatgca	STAT92E intron_31	Quasar 570	5	6	3	4	18	6032.13	7871.73	6050.31	550 nm
STAT92E intron	aaaagcgcctcaagcgcg	STAT92E intron_32	Quasar 570	6	6	5	1	18	6091.16	7930.76	6109.34	550 nm
STAT92E intron	gcgccatatagaccacat	STAT92E intron_33	Quasar 570	6	6	3	3	18	6041.14	7880.74	6059.32	550 nm
STAT92E intron	tagttacccactgaaccc	STAT92E intron_34	Quasar 570	5	7	2	4	18	5992.1	7831.7	6010.28	550 nm
STAT92E intron	accgcaaaagccgcgata	STAT92E intron_35	Quasar 570	7	6	4	1	18	6075.16	7914.76	6093.34	550 nm
STAT92E intron	ctgcgataagcgcctcaa	STAT92E intron_36	Quasar 570	5	6	4	3	18	6057.14	7896.74	6075.32	550 nm
STAT92E intron	ttcgctattgactgcgct	STAT92E intron_37	Quasar 570	2	5	4	7	18	6045.13	7884.73	6063.31	550 nm
STAT92E intron	gctgtcttttgggaccaa	STAT92E intron_38	Quasar 570	3	4	5	6	18	6094.17	7933.77	6112.35	550 nm
STAT92E intron	accccataattagagcca	STAT92E intron_39	Quasar 570	7	6	2	3	18	6025.14	7864.74	6043.32	550 nm
STAT92E intron	aatttgactgcccgcttt	STAT92E intron_40	Quasar 570	3	5	3	7	18	6029.13	7868.73	6047.31	550 nm
STAT92E intron	gatagccaatcgccgtat	STAT92E intron_41	Quasar 570	5	5	4	4	18	6072.16	7911.76	6090.34	550 nm
STAT92E intron	cctgatctcacttgggtt	STAT92E intron_42	Quasar 570	2	5	4	7	18	6045.13	7884.73	6063.31	550 nm
STAT92E intron	ccgcaacgagggttatcg	STAT92E intron_43	Quasar 570	4	5	6	3	18	6113.17	7952.77	6131.35	550 nm
STAT92E intron	gcttcggatgcctctaat	STAT92E intron_44	Quasar 570	3	5	4	6	18	6054.14	7893.74	6072.32	550 nm
STAT92E intron	cccaagcgaagggacttt	STAT92E intron_45	Quasar 570	5	5	5	3	18	6097.17	7936.77	6115.35	550 nm
STAT92E intron	gtgccgcgatgattctta	STAT92E intron_46	Quasar 570	3	4	5	6	18	6094.17	7933.77	6112.35	550 nm
STAT92E intron	actctttatggccatgct	STAT92E intron_47	Quasar 570	3	5	3	7	18	6029.13	7868.73	6047.31	550 nm
STAT92E intron	tgcgatccgtggggaata	STAT92E intron_48	Quasar 570	4	3	7	4	18	6168.22	8007.82	6186.4	550 nm
STAT92E intron	P48 Mix	STAT92E intron	Quasar 570	N/A	N/A	N/A	N/A	N/A	N/A	N/A	N/A	550 nm
